# Spatially resolved transcriptomic and proteomic profiling reveals cell interaction programs that predict Barrett’s esophagus progression

**DOI:** 10.64898/2026.05.08.723546

**Authors:** Isis Diaz Monarrez, Eun Na Kim, Krio Moon, Ann-Marie Baker, Phyllis Zixuan Chen, Dario Bressan, Ahmad Miremadi, Massimiliano di Pietro, Gregory J Hannon, Trevor A Graham, Rebecca C. Fitzgerald, Young Hwan Chang, Lizhe Zhuang

**Affiliations:** Department of Biomedical Engineering and Computational Biology Program, Oregon Health and Science University, Portland, OR, USA; Department of Pathology, Seoul National University Hospital, Seoul National University College of Medicine, Seoul, Republic of Korea; Centre for Evolution and Cancer, Institute of Cancer Research, London, United Kingdom; Early Cancer Institute, Department of Oncology, University of Cambridge, Cambridge, UK; Cancer Research UK Cambridge Institute, Li Ka Shing Centre, University of Cambridge, Cambridge, UK; Knight Cancer Institute, Oregon Health and Science University, Portland, OR, USA

## Abstract

Barrett’s esophagus (BE) is the precursor lesion of esophageal adenocarcinoma (EAC). It affects approximately 5% of adults in the United States and significantly increases the risk of developing EAC. However, current surveillance strategies cannot reliably distinguish patients who will progress from those who will remain stable. Direct studies of progressor BE are extremely limited due to availability of tissue with known progression outcomes, and have largely been restricted to genomic profiling approaches. The premalignant cellular landscape of progressor BE remains poorly understood.

Here, we used complementary spatial transcriptomic and proteomic imaging to profile 34 non-dysplastic BE patients under endoscopic surveillance, including those who subsequently progressed to dysplasia or EAC, termed “Progressors” and those who remained stable, termed “Non-progressors”. Transcriptomics based Xenium analysis captured 974,604 cells across 70 whole-biopsy regions, while protein based imaging mass cytometry profiled 372,242 cells across 119 selected regions. FUME-TCRseq further quantified T cell clonotypes from matched tissues scrolls. Cellular composition was generally similar between Progressors and Non-progressors. However, Progressors showed increased intestinal Barrett’s columnar cells, B cells and gastric progenitor-like cells, together with enhanced immune-epithelial interactions, whereas Non-progressors retained coordinated stromal organization.

Spatial interaction features strongly outperformed cell composition and density for progression prediction. Combined spatial interaction model achieved an area under the curve (AUC) of 0.97, compared with 0.62 and 0.68 for comparison and density alone. Complementary imaging mass cytometry further resolved the underlying immune programs, identifying cytotoxic and antigen presenting myeloid features enriched in progressors, and CD56⁺ associated memory T cell interactions enriched in non progressors.

Together, these findings support a model that BE progression is driven by progressive remodeling of epithelial-immune-stromal architecture rather than emergence of distinct dysplasia-like cell subsets. Increased T cell clonal diversity and recruitment of cytotoxic and antigen-presenting immune niches may also reflect an evolving response to genomic alteration prior to dysplasia. These results establish spatial tissue architecture, rather than specific cell types, captures progression associated microenvironmental states in BE and provides a framework for spatially informed patient stratification and early cancer risk assessment.
