## Supplementary Table 1 for "Spatially resolved transcriptomic and proteomic profiling reveals cell interaction programs that predict Barrett’s esophagus progression"

### Sheet: IMC markers with matched Xenium
IMC marker	Xenium Marker	Xenium Panel ID	Unified marker ID	Matched markers	Note
Ecad	CDH1	ENSG00000039068	Ecad	Match
ICOS	ICOS	ENSG00000163600	ICOS	Match
CD206	MRC1	ENSG00000260314	CD206	Match
CD20	MS4A1	ENSG00000156738	CD20	Match
CD31	PECAM1	ENSG00000261371	CD31	Match
CCR3	CCR3	ENSG00000183625	CCR3	Match
CCR7	CCR7	ENSG00000126353	CCR7	Match
CD14	CD14	ENSG00000170458	CD14	Match
CD1a	CD1A	ENSG00000158477	CD1a	Match
CSF1R	CSF1R	ENSG00000182578	CSF1R	Match
CTLA4	CTLA4	ENSG00000163599	CTLA4	Match
GranB	GZMB	ENSG00000100453	GZMB	Match
TIM3	HAVCR2	ENSG00000135077	TIM3	Match
LAG3	LAG3	ENSG00000089692	LAG3	Match
VISTA	VSIR	ENSG00000107738	VISTA	Match
αSMA	ACTA2	ENSG00000107796	αSMA	Match
CD163	CD163	ENSG00000177575	CD163	Match
PDL1	CD274	ENSG00000120217	PDL1	Match
CD38	CD38	ENSG00000004468	CD38	Match
CD3	CD3D	ENSG00000167286	CD3	Match
CD4	CD4	ENSG00000010610	CD4	Match
CD68	CD68	ENSG00000129226	CD68	Match
CD8a	CD8A	ENSG00000153563	CD8A	Match
FoxP3	FOXP3	ENSG00000049768	FoxP3	Match
CD11b	ITGAM	ENSG00000169896	CD11b	Match
CD11c	ITGAX	ENSG00000140678	CD11c	Match
Ki67	MKI67	ENSG00000148773	Ki67	Match
CD56	NCAM1	ENSG00000149294	CD56	Match
PD1	PDCD1	ENSG00000188389	PD1	Match
p53	TP53	ENSG00000141510	TP53	Match
COL1	COL1A1	ENSG00000108821	n/a	Partial	Collagen I protein comprises COL1A1 and COL1A2 chains; only one transcript is captured in Xenium
HLA-DR	HLA-DRA	ENSG00000204287	n/a	Partial	HLA-DR is a heterodimer; Xenium only captures only the DRA component
Tryptase	TPSAB1	ENSG00000172236	n/a	Partial	Tryptase includes multiple isoforms (TPSAB1, TPSB2, TPSG1, and TPSD1); only TPSAB1 is measured in Xenium
CD16	FCGR3A	ENSG00000203747	n/a	Partial	CD16 is encoded by FCGR3A and FCGR3B; only FCGR3A is represented in Xenium
PanCK	Not included	n/a	n/a	n/a
CD45RO	Not included	n/a	n/a	n/a

### Sheet: All Xenium markers
Gene	Ensemble ID		Gene	Ensemble ID		Gene	Ensemble ID		Gene	Ensemble ID		Gene	Ensemble ID		Gene	Ensemble ID		Gene	Ensemble ID		Gene	Ensemble ID		Gene	Ensemble ID
CMKLR1	ENSG00000174600		CCL19	ENSG00000172724		CXCR3	ENSG00000186810		CD163	ENSG00000177575		ERBB3	ENSG00000065361		CD8B	ENSG00000172116		RNF43	ENSG00000108375		LIF	ENSG00000128342		MUC5B	ENSG00000117983
BCL2	ENSG00000171791		CCL2	ENSG00000108691		CXCR4	ENSG00000121966		EGF	ENSG00000138798		ERBB4	ENSG00000178568		CD4	ENSG00000010610		SOX9	ENSG00000125398		LY6E	ENSG00000160932		MYC	ENSG00000136997
FADD	ENSG00000168040		CCL20	ENSG00000115009		CXCL6	ENSG00000124875		FGF2	ENSG00000138685		ESR1	ENSG00000091831		TCF7	ENSG00000081059		COTL1	ENSG00000103187		MGP	ENSG00000111341		POSTN	ENSG00000133110
LAMP2	ENSG00000005893		CCL21	ENSG00000137077		CXCL9	ENSG00000138755		TNF	ENSG00000232810		GATA2	ENSG00000179348		EOMES	ENSG00000163508		DMBT1	ENSG00000187908		MX1	ENSG00000157601		ATP1A1	ENSG00000163399
ADAM28	ENSG00000042980		CCL26	ENSG00000006606		CXCR5	ENSG00000160683		VEGFA	ENSG00000112715		HIF1A	ENSG00000100644		CXCR6	ENSG00000172215		CXCL12	ENSG00000107562		MYD88	ENSG00000172936		B3GAT1	ENSG00000109956
BANK1	ENSG00000153064		CCL28	ENSG00000151882		CXCL14	ENSG00000145824		MMP9	ENSG00000100985		ICAM1	ENSG00000090339		CD3D	ENSG00000167286		FEZ1	ENSG00000149557		NCAM1	ENSG00000149294		CD36	ENSG00000135218
FCMR	ENSG00000162894		CCL3L1	ENSG00000276085		CXCL16	ENSG00000161921		TGFB1	ENSG00000105329		IGFBP7	ENSG00000163453		GNLY	ENSG00000115523		FHIT	ENSG00000189283		NELL2	ENSG00000184613		COL4A1	ENSG00000187498
SELL	ENSG00000188404		CCL7	ENSG00000108688		CXCL10	ENSG00000169245		IL4	ENSG00000113520		RGS5	ENSG00000143248		CD8A	ENSG00000153563		CEACAM1	ENSG00000079385		NF1	ENSG00000196712		FUT4	ENSG00000196371
TNFRSF13C	ENSG00000159958		CCL8	ENSG00000108700		IL10	ENSG00000136634		CDKN1A	ENSG00000124762		NOTCH3	ENSG00000074181		KLRB1	ENSG00000111796		C1R	ENSG00000159403		NOD1	ENSG00000106100		MUC1	ENSG00000185499
CD27	ENSG00000139193		ACTB	ENSG00000075624		IL10RA	ENSG00000110324		CDKN2A	ENSG00000147889		MUC5AC	ENSG00000215182		ICOSLG	ENSG00000160223		C1S	ENSG00000182326		NOSIP	ENSG00000142546		NES	ENSG00000132688
CD37	ENSG00000104894		TUBB	ENSG00000196230		IL12B	ENSG00000113302		CDKN2B	ENSG00000147883		DERL3	ENSG00000099958		CCL3	ENSG00000277632		CDK1	ENSG00000170312		PAX5	ENSG00000196092		PGA3	ENSG00000229859
CD83	ENSG00000112149		CHIT1	ENSG00000133063		IL12RB2	ENSG00000081985		CDKN2C	ENSG00000123080		FKBP11	ENSG00000134285		CCL4	ENSG00000275302		CDK12	ENSG00000167258		PIK3CA	ENSG00000121879		PTGS2	ENSG00000073756
MS4A1	ENSG00000156738		FABP3	ENSG00000121769		IL13RA2	ENSG00000123496		CDKN1B	ENSG00000111276		IGHG1	ENSG00000211896		CCL5	ENSG00000271503		CDK2	ENSG00000123374		PLEK	ENSG00000115956		YHY1	ENSG00000154096
IGHM	ENSG00000211899		FLT3LG	ENSG00000090554		IL15	ENSG00000164136		CDKN2D	ENSG00000129355		IGHG2	ENSG00000211893		GZMB	ENSG00000100453		CDK4	ENSG00000135446		PSMB10	ENSG00000205220		MRC1	ENSG00000260314
MKI67	ENSG00000148773		GPR34	ENSG00000171659		IL15RA	ENSG00000134470		FLT1	ENSG00000102755		IGHG3	ENSG00000211897		GZMK	ENSG00000113088		CDK6	ENSG00000105810		PTEN	ENSG00000171862		MS4A1	ENSG00000156738
STMN1	ENSG00000117632		ITGAE	ENSG00000083457		IL1A	ENSG00000115008		AREG	ENSG00000109321		IGHGP	ENSG00000253755		PRF1	ENSG00000180644		CTNNB1	ENSG00000168036		PTPRC	ENSG00000081237		PECAM1	ENSG00000261371
TCL1A	ENSG00000100721		PLA2G7	ENSG00000146070		IL1R1	ENSG00000115594		CPA3	ENSG00000163751		PRDX4	ENSG00000123131		DGKA	ENSG00000065357		DUSP2	ENSG00000158050		RB1	ENSG00000139687		PDPN	ENSG00000162493
CD19	ENSG00000177455		SLC1A3	ENSG00000079215		IL1RAP	ENSG00000196083		HPGDS	ENSG00000163106		SDC1	ENSG00000115884		HAVCR2	ENSG00000135077		EPCAM	ENSG00000119888		RGS1	ENSG00000090104		CLDN18	ENSG00000066405
CD79B	ENSG00000007312		TREM2	ENSG00000095970		IL1B	ENSG00000125538		MS4A2	ENSG00000149534		SSR4	ENSG00000180879		PDCD1	ENSG00000188389		ID1	ENSG00000125968		RORC	ENSG00000143365		KCNQ1	ENSG00000053918
CD79A	ENSG00000105369		PLD4	ENSG00000166428		IL13	ENSG00000169194		P2RX1	ENSG00000108405		TNFRSF17	ENSG00000048462		TIGIT	ENSG00000181847		ID2	ENSG00000115738		SOS1	ENSG00000115904		CDH17	ENSG00000079112
AKT1	ENSG00000142208		CLEC10A	ENSG00000132514		IL6	ENSG00000136244		PTGS1	ENSG00000095303		CD38	ENSG00000004468		TOX	ENSG00000198846		ID4	ENSG00000172201		SOX17	ENSG00000164736		COL1A1	ENSG00000108821
CFC1	ENSG00000136698		FCER1A	ENSG00000179639		IL22RA1	ENSG00000142677		NCEH1	ENSG00000144959		IGKC	ENSG00000211592		LAG3	ENSG00000089692		IFITM3	ENSG00000142089		SPARC	ENSG00000113140		CLDN3	ENSG00000165215
CCR1	ENSG00000163823		MMP12	ENSG00000262406		IL22RA2	ENSG00000164485		CTSL	ENSG00000135047		JCHAIN	ENSG00000132465		ENTPD1	ENSG00000138185		CDKN1C	ENSG00000129757		SPARCL1	ENSG00000152583		NEUROG3	ENSG00000122859
CCR2	ENSG00000121807		S100B	ENSG00000160307		IL2RB	ENSG00000100385		EGR3	ENSG00000179388		MZB1	ENSG00000170476		NT5E	ENSG00000135318		C1QBP	ENSG00000108561		SPON2	ENSG00000159674		GPA33	ENSG00000143167
CCR3	ENSG00000183625		CD40	ENSG00000101017		IL2RG	ENSG00000147168		FCGR3A	ENSG00000203747		STAT3	ENSG00000168610		GATA3	ENSG00000107485		IFIT2	ENSG00000119922		TC2N	ENSG00000165929		BGN	ENSG00000182492
CCR4	ENSG00000183813		CD80	ENSG00000121594		IL18	ENSG00000150782		C1QB	ENSG00000173369		IGHG4	ENSG00000211892		CORO1A	ENSG00000102879		IFIT3	ENSG00000119917		TNFRSF1B	ENSG00000028137		DEFA5	ENSG00000164816
CCR5	ENSG00000160791		IRF8	ENSG00000140968		PDCD1LG2	ENSG00000197646		ITGAM	ENSG00000169896		IGLC3	ENSG00000211679		CCR7	ENSG00000126353		A2M	ENSG00000175899		TNFRSF9	ENSG00000049249		MUC2	ENSG00000198788
CCR6	ENSG00000112486		LILRA4	ENSG00000239961		IFNAR1	ENSG00000142166		CSF1	ENSG00000184371		XBP1	ENSG00000100219		GZMA	ENSG00000145649		APOE	ENSG00000130203		TRAT1	ENSG00000163519		SDC1	ENSG00000115884
CD1A	ENSG00000158477		LILRB4	ENSG00000186818		IFNB1	ENSG00000171855		CSF1R	ENSG00000182578		BRAF	ENSG00000157764		GZMH	ENSG00000100450		ARPC3	ENSG00000111229		TUBA1B	ENSG00000123416		HLA-DRA	ENSG00000204287
CD1C	ENSG00000158481		MPEG1	ENSG00000197629		IFNGR1	ENSG00000027697		CD14	ENSG00000170458		FOS	ENSG00000170345		STAT4	ENSG00000138378		ARPC5	ENSG00000162704		TXLNA	ENSG00000084652		KCNQ3	ENSG00000184156
CD40LG	ENSG00000102245		SPIB	ENSG00000269404		IFNL1	ENSG00000182393		CLEC12A	ENSG00000172322		JUN	ENSG00000177606		FOXP3	ENSG00000049768		CTSB	ENSG00000164733		TPSAB1	ENSG00000172236
CD74	ENSG00000019582		SYK	ENSG00000165025		STAT2	ENSG00000170581		LILRA5	ENSG00000187116		JUNB	ENSG00000171223		IL2RA	ENSG00000134460		EPO	ENSG00000130427		TACSTD2	ENSG00000184292
CD3E	ENSG00000198851		IL23A	ENSG00000110944		STAT1	ENSG00000115415		LILRB2	ENSG00000131042		KIT	ENSG00000157404		IRF4	ENSG00000137265		EPOR	ENSG00000187266		MUC6	ENSG00000184956
CD276	ENSG00000103855		ATM	ENSG00000149311		STAT5B	ENSG00000173757		MIS18BP1	ENSG00000129534		TP53	ENSG00000141510		CXCL13	ENSG00000156234		FCGR2A	ENSG00000143226		OLFM4	ENSG00000102837
CD274	ENSG00000120217		PLVAP	ENSG00000130300		STAT6	ENSG00000166888		FGR	ENSG00000000938		ANXA1	ENSG00000135046		CTLA4	ENSG00000163599		FCGR2B	ENSG00000072694		CHGA	ENSG00000100604
CD47	ENSG00000196776		CCND1	ENSG00000110092		IL5	ENSG00000113525		IDO1	ENSG00000131203		ACTA2	ENSG00000107796		ITGA1	ENSG00000213949		FCRL3	ENSG00000160856		SOX2	ENSG00000181449
CENPF	ENSG00000117724		CEACAM6	ENSG00000086548		REG4	ENSG00000134193		ARG1	ENSG00000118520		PDGFRA	ENSG00000134853		ZNF683	ENSG00000176083		HLA-B	ENSG00000234745		KRT7	ENSG00000135480
CENPV	ENSG00000166582		MET	ENSG00000105976		TFF3	ENSG00000160180		IQGAP2	ENSG00000145703		BATF3	ENSG00000123685		IL7R	ENSG00000168685		IRF1	ENSG00000125347		CD34	ENSG00000174059
G0S2	ENSG00000123689		CDX1	ENSG00000113722		AIF1	ENSG00000204472		KLRD1	ENSG00000134539		FAS	ENSG00000026103		TBX21	ENSG00000073861		IRF2	ENSG00000168310		COL6A1	ENSG00000142156
ORC6	ENSG00000091651		CDX2	ENSG00000165556		CXCL1	ENSG00000163739		KLRK1	ENSG00000213809		FASLG	ENSG00000117560		NOTCH1	ENSG00000148400		IRF3	ENSG00000126456		KRT5	ENSG00000186081
VSIR	ENSG00000107738		EGFR	ENSG00000146648		FCGR1A	ENSG00000150337		NKG7	ENSG00000105374		GPR171	ENSG00000174946		NOTCH2	ENSG00000134250		IRF5	ENSG00000128604		TP63	ENSG00000073282
PGA5	ENSG00000256713		KRAS	ENSG00000133703		GLIPR2	ENSG00000122694		RUNX3	ENSG00000020633		GPR183	ENSG00000169508		AIRE	ENSG00000160224		ISG15	ENSG00000187608		VIM	ENSG00000026025
SOCS1	ENSG00000185338		CXCL2	ENSG00000081041		MARCO	ENSG00000019169		SAMD3	ENSG00000164483		JAK1	ENSG00000162434		FCER2	ENSG00000104921		ITGAX	ENSG00000140678		FABP2	ENSG00000145384
SOCS2	ENSG00000120833		LUM	ENSG00000139329		MCEMP1	ENSG00000183019		SMAD3	ENSG00000166949		JAK2	ENSG00000096968		LTB	ENSG00000227507		JAK3	ENSG00000105639		CDH1	ENSG00000039068
SOCS3	ENSG00000184557		DCN	ENSG00000011465		VSIG4	ENSG00000155659		UBE2C	ENSG00000175063		TMPRSS2	ENSG00000184012		ANPEP	ENSG00000166825		KLRC1	ENSG00000134545		ICOS	ENSG00000163600
CCL11	ENSG00000172156		FN1	ENSG00000115414		CD68	ENSG00000129226		CD247	ENSG00000198821		IL4R	ENSG00000077238		ARID1A	ENSG00000117713		KLRF1	ENSG00000150045		CCKBR	ENSG00000110148
CCL13	ENSG00000181374		ACE2	ENSG00000130234		CXCL5	ENSG00000163735		CST7	ENSG00000077984		IL2	ENSG00000109471		CEACAM8	ENSG00000124469		KMT2C	ENSG00000055609		LGR5	ENSG00000139292
CCL14	ENSG00000276409		CXCL11	ENSG00000169248		VCAN	ENSG00000038427		S100A9	ENSG00000163220		CX3CR1	ENSG00000168329		CTSD	ENSG00000117984		LAMP1	ENSG00000185896		PROM1	ENSG00000007062
CCL15	ENSG00000275718		CXCR1	ENSG00000163464		CD44	ENSG00000026508		CXCL3	ENSG00000163734		CD2	ENSG00000116824		CTSS	ENSG00000163131		LAMP3	ENSG00000078081		HNF4A	ENSG00000101076
CCL16	ENSG00000275152		CXCR2	ENSG00000180871		CD86	ENSG00000114013		ERBB2	ENSG00000141736		CD28	ENSG00000178562		CTSW	ENSG00000172543		LCK	ENSG00000182866		MUC4	ENSG00000145113
