## Supplementary Table 2 for "Spatially resolved transcriptomic and proteomic profiling reveals cell interaction programs that predict Barrett’s esophagus progression"

### Sheet: ROI_clean
Patient Sample	ROI	Cell count	Tissue area
XEN29A	XEN29A_1	13705	658106
XEN29A	XEN29A_2	6322	308478
XEN29A	XEN29A_3	4534	209931
XEN29A	XEN29A_4	12835	590419
XEN29B	XEN29B_1	18344	1.01973e+06
XEN29B	XEN29B_2	2697	155070
XEN29B	XEN29B_3	12988	673642
XEN29B	XEN29B_4	18701	973882
XEN29C	XEN29C_1	11614	647774
XEN29C	XEN29C_2	18751	1.12345e+06
XEN29C	XEN29C_3	8067	491906
XEN29C	XEN29C_4	13270	750237
XEN30A	XEN30A_1	9257	437913
XEN30A	XEN30A_2	1062	69287.5
XEN30A	XEN30A_3	18160	930764
XEN30B	XEN30B_1	9699	491940
XEN30B	XEN30B_2	10248	519240
XEN30B	XEN30B_3	26161	1.28666e+06
XEN30B	XEN30B_4	8124	580304
XEN30C	XEN30C_1	3164	167258
XEN30C	XEN30C_2	10432	607253
XEN30C	XEN30C_3	5179	276191
XEN30C	XEN30C_4	9305	483541
XEN30D	XEN30D_1	17412	939723
XEN30D	XEN30D_2	11659	622179
XEN33A	XEN33A_1	17288	1.06334e+06
XEN33A	XEN33A_2	25176	1.5779e+06
XEN33A	XEN33A_3	26239	1.67772e+06
XEN33B	XEN33B_1	25169	1.44934e+06
XEN33B	XEN33B_2	16986	999248
XEN33B	XEN33B_3	22563	1.2071e+06
XEN33B	XEN33B_4	18170	782811
XEN33B	XEN33B_5	6895	433817
XEN33B	XEN33B_6	6158	357583
XEN33C	XEN33C_1	34419	2.22795e+06
XEN33C	XEN33C_2	20127	1.35739e+06
XEN33C	XEN33C_3	19517	1.23079e+06
XEN33C	XEN33C_4	27727	1.55703e+06
XEN34A	XEN34A_1	2096	158587
XEN34A	XEN34A_2	8595	450080
XEN34B	XEN34B_1	19516	1.00568e+06
XEN34B	XEN34B_2	15739	864608
XEN34B	XEN34B_3	10923	570624
XEN34C	XEN34C_1	10217	570107
XEN34C	XEN34C_2	14125	833486
XEN34C	XEN34C_3	1192	76092.5
XEN34D	XEN34D_1	20424	1.08107e+06
XEN34D	XEN34D_2	26213	1.44549e+06
XEN34D	XEN34D_3	15051	822032
XEN34D	XEN34D_4	24862	1.26848e+06
XEN45A	XEN45A_1	7335	367762
XEN45A	XEN45A_2	5507	254015
XEN45B	XEN45B_1	3899	233436
XEN45B	XEN45B_2	10295	520430
XEN45B	XEN45B_3	6816	334367
XEN45C	XEN45C_1	17259	871057
XEN45C	XEN45C_2	17752	884691
XEN45D	XEN45D_1	6544	447559
XEN45D	XEN45D_2	15899	824902
XEN45D	XEN45D_3	21816	1.2145e+06
XEN46A	XEN46A_1	3150	183833
XEN46A	XEN46A_2	5536	316202
XEN46B	XEN46B_1	5218	268073
XEN46B	XEN46B_2	14129	924697
XEN46B	XEN46B_3	17066	909268
XEN46B	XEN46B_4	4338	228430
XEN46C	XEN46C_1	21972	1.13865e+06
XEN46C	XEN46C_2	21625	1.14729e+06
XEN46C	XEN46C_3	18176	967033
XEN46C	XEN46C_4	18695	928384
